# The hidden land use cost of upscaling cover crops

**DOI:** 10.1101/2020.02.13.947994

**Authors:** Bryan Runck, Colin K. Khoury, Patrick M. Ewing, Michael Kantar

**Affiliations:** GEMS Agroinformatics Initiative, University of Minnesota, Twin Cities, St. Paul, Minnesota, USA; Department of Computer Science, University of Southern California, Los Angeles, CA, USA; International Center for Tropical Agriculture (CIAT), Km 17, Recta Cali-Palmira, Apartado Aéreo 6713, 763537 Cali, Colombia; Saint Louis University, Department of Biology, 1 N. Grand Blvd., St. Louis, MO, 63103, USA; Department of Agronomy and Plant Genetics, University of Minnesota, St. Paul, Minnesota 55108; Department of Tropical Plant and Soil Science, University of Hawaii at Manoa, Honolulu, HI, USA

## Abstract

Cover cropping is considered a cornerstone practice in sustainable agriculture; however, little attention has been paid to the cover crop production supply chain. In this Perspective, we estimate land use requirements to supply the United States maize production area with cover crop seed, finding that across 18 cover crops, on average 3.8% (median 2.0%) of current production area would be required, with the popular cover crops rye and hairy vetch requiring as much as 4.5% and 11.9%, respectively. The latter land requirement is comparable to the annual amount of maize grain lost to disease in the U.S. We highlight avenues for reducing these high land use costs.
