## supplemental table q for "The hidden land use cost of upscaling cover crops"

### Sheet: Supplemental_data_1
					LOW YIELD ESTIMATES						HIGH YIELD ESTIMATES						AVERAGE YIELD ESTIMATES
Crop	U.S. acreage 2019	U.S. hectarage 2019	Seeding rate bu/acre	Seeding rate kg/ha	Seed yield bu/acre (low yield)	Seed yield kg/ha (low yield)	Number of acres/hectares plantable from a single acre/hectare seed harvested (low yield)	Total acres needed for cover crop seed production to cover whole U.S. maize area (low yield)	Total hectares needed for cover crop seed production to cover whole U.S. maize area (low yield)	Percentage of maize area needed for cover crop seed production (low yield)	Seed yield bu/acre (high yield)	Seed yield kg/ha (high yield)	Number of acres/hectares plantable from a single acre/hectare seed harvested (high yield)	Total acres needed for cover crop seed production to cover whole U.S. maize area (high yield)	Total hectares needed for cover crop seed production to cover whole U.S. maize area (high yield)	Percentage of maize area needed for cover crop seed production (high yield)	Seed yield bu/acre (mean yield)	Seed yield kg/ha (mean yield)	Number of acres/hectares plantable from a single acre/hectare seed harvested (mean yield)	Total acres needed for cover crop seed production to cover whole U.S. maize area (mean yield)	Total hectares needed for cover crop seed production to cover whole U.S. maize area (mean yield)	Percentage of maize area needed for cover crop seed production (mean yield)	Reference for Seed Yields and Seeding Rates
Maize (cash crop)	91700000	3.71255e+07	0.39	24.4803	60	3766.2	153.846	596050	241316	0.0065	160	10043.2	410.256	223519	90493.4	0.0024375	110	6904.7	282.051	325118	131627	0.00354545	https://www.nass.usda.gov/
Hairy vetch	NA	NA	0.44	27.6188	3.7	232.249	8.40909	1.09049e+07	4.41493e+06	0.118919	12.5	784.625	28.4091	3227840	1.30682e+06	0.0352	8.1	508.437	18.4091	4.98123e+06	2.01669e+06	0.054321	http://old.kansasruralcenter.org/publications/hairyvetch.pdf Mikić, A., Mihailović, V., Ćupina, B., Milić, D., Katić, S., Karagić, Đ., et al. (2014). Forage yield components and classification of common vetch (V icia sativa L.) cultivars of diverse geographic origin. Grass and forage science, 69(2), 315-322.
Oats	NA	NA	1.56	104.91	58	3900.5	37.1795	2.46641e+06	998548	0.0268966	78	5245.5	50	1834000	742510	0.02	68	4573	43.5897	2.10371e+06	851703	0.0229412	https://www.nass.usda.gov/Statistics_by_State/Minnesota/Publications/Crops_Press_Releases/2017/MN_Small_Grains_09_17.pdf Joshi, R. V., Patel, B. J., & Patel, K. M. (2015). Effect of nitrogen levels and time of application on growth, yield, quality, nitrogen, phosphorus content and uptake for seed production of oat (Avena sativa L.). Forage Research, 41(2), 104-108.
Annual ryegrass	NA	NA	0.36	24.21	39.6	2663.1	110	833636	337505	0.00909091	51.1	3436.47	141.944	646027	261550	0.00704501	45.35	3049.79	125.972	727938	294712	0.00793826	Young, W. C., Chilcote, D. O., & Youngberg, H. W. (1996). Annual ryegrass seed yield response to grazing during early stem elongation. Agronomy journal, 88(2), 211-215.
Cereal rye	NA	NA	1.79	120.377	40	2690	22.3464	4103575	1.66137e+06	0.04475	60	4035	33.5196	2.73572e+06	1.10758e+06	0.0298333	50	3362.5	27.933	3282860	1.32909e+06	0.0358	https://www.canr.msu.edu/news/growing_cover_crop_seed_as_a_new_farm_enterprise
Wheat	NA	NA	1.61	108.273	66	4438.5	40.9938	2.23692e+06	905637	0.0243939	76	5111	47.205	1.94259e+06	786475	0.0211842	71	4774.75	44.0994	2.07939e+06	841860	0.0226761	http://www.agrinews-pubs.com/news/winter-wheat-yields-drop-from/article_fe205dec-0854-523f-8a5e-262736393a8d.html
Triticale	NA	NA	1.61	108.273	30	2017.5	18.6335	4.92123e+06	1.9924e+06	0.0536667	80	5380	49.6894	1.84546e+06	747151	0.020125	55	3698.75	34.1615	2.68431e+06	1.08676e+06	0.0292727	http://www.alseed.com/UserFiles/Documents/Product%20Info%20Sheets-PDF/Basics%20Triticale-2010.pdf
Barley	NA	NA	1.56	104.91	78	5245.5	50	1834000	742510	0.02	108	7263	69.2308	1.32456e+06	536257	0.0144444	93	6254.25	59.6154	1.53819e+06	622750	0.0167742	https://extension.psu.edu/2017-barley-and-winter-wheat-performance-trials Kendal, E. (2016). GGE biplot analysis of multienvironment yield trials in barley (Hordeum vulgare L.) cultivars. Ekin Journal of Crop Breeding and Genetics, 2(1), 90-99.
Buckwheat	NA	NA	0.8	53.8	25	1681.25	31.25	2934400	1.18802e+06	0.032	35	2353.75	43.75	2096000	848583	0.0228571	30	2017.5	37.5	2.44533e+06	990013	0.0266667	http://ruraladvantage.org/wp-content/uploads/2012/04/attra-question-on-buckwheat-02-04.pdf
Flax	NA	NA	1.39	93.4775	30	2017.5	21.5827	4.24877e+06	1.72015e+06	0.0463333	50	3362.5	35.9712	2.54926e+06	1.03209e+06	0.0278	40	2690	28.777	3.18657e+06	1.29011e+06	0.03475	https://www.ag.ndsu.edu/publications/crops/flax-production-in-north-dakota
Radish	NA	NA	0.14	9.415	10.3	692.675	73.5714	1.24641e+06	504619	0.0135922	14.3	961.675	102.143	897762	363466	0.00979021	12.3	827.175	87.8571	1.04374e+06	422567	0.0113821	https://talk.newagtalk.com/forums/thread-view.asp?tid=336841&DisplayType=flat&setCookie=1 Singh, D. P., Verma, S. C., Kumari, S. (2017). Effect of different time of transplanting and organic fertilizers on plant growth and seed yield parameters of radish (Raphanus sativus L.). Journal of Pharmacognosy and Phytochemistry, 6(5), 01-05.
Forage turnip	NA	NA	0.07	4.7075	23.8	1600.55	340	269706	109193	0.00294118	39.7	2669.83	567.143	161688	65460.6	0.00176322	31.75	2135.19	453.571	202173	81851.5	0.00220472	Tuulos, A., Turakainen, M., Jaakkola, S., Kleemola, J. Makela, P. (2015). Forage and seed yield of winter turnip rape established as a mixed crop with cereals. The Journal of Agricultural Science, 153(2), 222-235.
Canola	NA	NA	0.09	6.0525	38	2555.5	422.222	217184	87928.8	0.00236842	90	6052.5	1000	91700	37125.5	0.001	64	4304	711.111	128953	52207.7	0.00140625	Djaman, K., O’Neill, M., Owen, C., Smeal, D., West, M., Begay, D., et al (2018). Seed Yield and Water Productivity of Irrigated Winter Canola (Brassica napus L.) under Semiarid Climate and High Elevation. Agronomy, 8(6), 90.
Mustard	NA	NA	0.14	9.415	10.5	706.125	75	1.22267e+06	495007	0.0133333	12.1	813.725	86.4286	1.06099e+06	429551	0.0115702	11.3	759.925	80.7143	1.13611e+06	459962	0.0123894	Trivedi, M. K., Branton, A., Trivedi, D., Nayak, G., Mondal, S. C., & Jana, S. (2015). Evaluation of plant growth, yield and yield attributes of biofield energy treated mustard (Brassica juncea) and chick pea (Cicer arietinum) seeds. Agriculture, Forestry and Fisheries, 4(6), 291-295.
Crimson clover	NA	NA	0.27	18.1575	4.75	319.438	17.5926	5.21242e+06	2.11029e+06	0.0568421	7.05	474.113	26.1111	3.51191e+06	1.42183e+06	0.0382979	5.9	396.775	21.8519	4.19644e+06	1.69896e+06	0.0457627	Morad, M. (2017). Trinexapac-ethyl Timing and Rate Effects on Crimson Clover (Trifolium incarnatum L.) Seed Yield and Seed Yield Components.
Red clover	NA	NA	0.21	14.1225	8.55	574.988	40.7143	2.25228e+06	911855	0.0245614	15.4	1035.65	73.3333	1.25045e+06	506257	0.0136364	11.975	805.319	57.0238	1.6081e+06	651053	0.0175365	Anderson, N. P., Chastain, T. G., Garbacik, C. J. (2016). Irrigation and trinexapac-ethyl effects on seed yield in first-and second-year red clover stands. Agronomy Journal, 108(3), 1116-1123.
White clover	NA	NA	0.14	9.415	7.94	533.965	56.7143	1.61688e+06	654606	0.0176322	13.5	907.875	96.4286	950963	385005	0.0103704	10.72	720.92	76.5714	1.19757e+06	484848	0.0130597	Lundin, O., Svensson, G. P., Larsson, M. C., Birgersson, G., Hederström, V., Lankinen, Å., et al. (2017). The role of pollinators, pests and different yield components for organic and conventional white clover seed yields. Field crops research, 210, 1-8.
Winter pea	NA	NA	0.89	59.8525	38.8	2609.3	43.5955	2.10343e+06	851590	0.0229381	77.5	5211.88	87.0787	1.05307e+06	426345	0.0114839	58.15	3910.59	65.3371	1.40349e+06	568215	0.0153052	Schillinger, W. F. (2017). Winter pea: promising new crop for Washington's dryland wheat-fallow region. Frontiers in Ecology and Evolution, 5, 43.
Berseem Clover	NA	NA	0.27	18.1575	0.55	36.9875	2.03704	4.50164e+07	1.82252e+07	0.490909	1.2	80.7	4.44444	2.06325e+07	8.35324e+06	0.225	0.875	58.8438	3.24074	2.8296e+07	1.14559e+07	0.308571	Arshad, M., Mahmood, T., Rashid, S., Jahangeer, A., Akhtar, N., Majid, A., & Khan, A. R. (2018). Seed Yield Response or berseem (Egyptian clover) to different last cutting dates. Sciences, 7(06), 2207-2210.
Mean across cover crops							78.4357	5.20229e+06	2.10619e+06	0.0567316			141.268	2.65625e+06	1.0754e+06	0.0289667			109.852	3.4579e+06	1.39996e+06	0.0377088
Median across cover crops							40.854	2.2446e+06	908746	0.0244777			59.6154	1.57928e+06	639384	0.0172222			50.5616	1.84375e+06	746456	0.0201063
